# Guidelines for Evaluating the Comparability of Down-Sampled GWAS Summary Statistics

**DOI:** 10.1101/2023.03.21.533641

**Authors:** Camille M. Williams, Holly Poore, Peter T. Tanksley, Hyeokmoon Kweon, Natasia S. Courchesne-Krak, Diego Londono-Correa, Travis T. Mallard, Peter Barr, Philipp D. Koellinger, Irwin D. Waldman, Sandra Sanchez-Roige, K. Paige Harden, Abraham A Palmer, Danielle M. Dick, Richard Karlsson Linnér

**Affiliations:** Department of Psychology and Population Research Center, University of Texas at Austin; Department of Psychiatry, Robert Wood Johnson Medical School, Rutgers University; Population Research Center, the University of Texas at Austin; Department of Economics, School of Business and Economics, Vrije Universiteit Amsterdam; Department of Psychiatry, University of California San Diego; Psychiatric and Neurodevelopmental Genetics Unit, Center for Genomic Medicine, Massachusetts General Hospital, Boston, MA, USA; Department of Psychiatry, Harvard Medical School, Boston, MA, USA; Stanley Center for Psychiatric Research, Broad Institute of MIT and Harvard, Boston, MA, USA; Department of Psychiatry and Behavioral Sciences, SUNY Downstate Health Sciences University; Department of Economics, Vrije Universiteit Amsterdam; Department of Psychology, Emory University; Department of Psychiatry, University of California San Diego, La Jolla, CA, USA; Department of Medicine, Division of Genetic Medicine, Vanderbilt University, Nashville, TN, USA; Institute for Genomic Medicine, University of California San Diego; Rutgers Addiction Research Center in the Brain Health Institute, Department of Psychiatry, Robert Wood Johnson Medical School, Rutgers University; Department of Economics, Universiteit Leiden

**Keywords:** Genomic SEM, summary statistics, data removal, down-sample, leave-one-out, meta-analysis, genomics, genome-wide association study

## Abstract

Proprietary genetic datasets are valuable for boosting the statistical power of genome-wide association studies (GWASs), but their use can restrict investigators from publicly sharing the resulting summary statistics. Although researchers can resort to sharing down-sampled versions that exclude restricted data, down-sampling reduces power and might change the genetic etiology of the phenotype being studied. These problems are further complicated when using multivariate GWAS methods, such as genomic structural equation modeling (Genomic SEM), that model genetic correlations across multiple traits. Here, we propose a systematic approach to assess the comparability of GWAS summary statistics that include versus exclude restricted data. Illustrating this approach with a multivariate GWAS of an externalizing factor, we assessed the impact of down-sampling on (1) the strength of the genetic signal in univariate GWASs, (2) the factor loadings and model fit in multivariate Genomic SEM, (3) the strength of the genetic signal at the factor level, (4) insights from gene-property analyses, (5) the pattern of genetic correlations with other traits, and (6) polygenic score analyses in independent samples. For the externalizing GWAS, down-sampling resulted in a loss of genetic signal and fewer genome-wide significant loci, while the factor loadings and model fit, gene-property analyses, genetic correlations, and polygenic score analyses are robust. Given the importance of data sharing for the advancement of open science, we recommend that investigators who share down-sampled summary statistics report these analyses as accompanying documentation to support other researchers’ use of the summary statistics.
