## Supplemental Tables for "Guidelines for Evaluating the Comparability of Down-Sampled GWAS Summary Statistics"

### Sheet: Index
Index of Supplementary Tables 1-6 (ordered by appearance in the main text)
Table	Content
Supplementary Table 1	Genetic correlations, standard errors, and heritabilities for externalizing indicators (Fig1)
Supplementary Table 2	Confirmatory analysis of the 7 externalizing phenotypes from EXT and EXT minus 23andMe (Fig2)
Supplementary Table 3	Comparison of MAGMA gene-property analysis of enrichment in different tissues between EXT/EXT minus 23andMe
Supplementary Table 4	Comparison of MAGMA gene-property analysis of enrichment in brain tissues across 11 developmental stages (BrainSpan) between EXT/EXT minus 23andMe
Supplementary Table 5	Comparison of genetic correlations between EXT/EXT minus 23andMe and 77 external phenotypes (Fig3)
Supplementary Table 6	Polygenic prediction across externalizing-related phenotype in the Add Health and COGA studies (Fig4)

### Sheet: ST.1
Supplementary Table 1. Genetic correlations, standard errors, and heritability comparisons between EXT and EXT minus 23andMe.
Phenotype Pairs		EXT			EXT minus 23andMe			Difference between EXT and EXT minus 23andMe
Trait A	Trait B	rg	SE	h2 (Trait A)	rg	SE	h2 (Trait A)	rg	SE	h2 (Trait A)
ADHD	ALCP	0.272	0.048	0.235	0.2722	0.0477	0.26	-0.0002	0.0003	-0.025
ADHD	CANN	0.181	0.043	0.235	0.1766	0.045	0.26	0.0044	-0.002	-0.025
ADHD	FSEX	0.594	0.029	0.235	0.5935	0.0286	0.26	0.0005	0.0004	-0.025
ADHD	NSEX	0.356	0.033	0.235	0.3563	0.0326	0.26	-0.0003	0.0004	-0.025
ADHD	RISK	0.364	0.034	0.235	0.3645	0.0342	0.26	-0.0005	-0.0002	-0.025
ADHD	SMOK	0.546	0.023	0.235	0.5493	0.0249	0.26	-0.0033	-0.0019	-0.025
ALCP	ADHD	0.272	0.048	0.055	0.2722	0.0477	0.055	-0.0002	0.0003	0
ALCP	CANN	0.441	0.04	0.055	0.4283	0.0424	0.055	0.0127	-0.0024	0
ALCP	FSEX	0.326	0.03	0.055	0.3259	0.0303	0.055	0.0001	-0.0003	0
ALCP	NSEX	0.447	0.028	0.055	0.4469	0.0279	0.055	0.0001	0.0001	0
ALCP	RISK	0.312	0.039	0.055	0.3121	0.0387	0.055	-0.0001	0.0003	0
ALCP	SMOK	0.505	0.03	0.055	0.4844	0.0289	0.055	0.0206	0.0011	0
CANN	ADHD	0.181	0.043	0.066	0.1766	0.045	0.068	0.0044	-0.002	-0.002
CANN	ALCP	0.441	0.04	0.066	0.4283	0.0424	0.068	0.0127	-0.0024	-0.002
CANN	FSEX	0.246	0.026	0.066	0.2109	0.027	0.068	0.0351	-0.001	-0.002
CANN	NSEX	0.702	0.021	0.066	0.6885	0.0226	0.068	0.0135	-0.0016	-0.002
CANN	RISK	0.408	0.032	0.066	0.4143	0.0335	0.068	-0.0063	-0.0015	-0.002
CANN	SMOK	0.569	0.021	0.066	0.5343	0.0242	0.068	0.0347	-0.0032	-0.002
FSEX	ADHD	0.594	0.029	0.115	0.5935	0.0286	0.115	0.0005	0.0004	0
FSEX	ALCP	0.326	0.03	0.115	0.3259	0.0303	0.115	0.0001	-0.0003	0
FSEX	CANN	0.246	0.026	0.115	0.2109	0.027	0.115	0.0351	-0.001	0
FSEX	NSEX	0.592	0.016	0.115	0.5917	0.0158	0.115	0.0003	0.0002	0
FSEX	RISK	0.406	0.025	0.115	0.4061	0.025	0.115	-0.0001	0	0
FSEX	SMOK	0.619	0.014	0.115	0.6141	0.0144	0.115	0.0049	-0.0004	0
NSEX	ADHD	0.356	0.033	0.099	0.3563	0.0326	0.099	-0.0003	0.0004	0
NSEX	ALCP	0.447	0.028	0.099	0.4469	0.0279	0.099	0.0001	0.0001	0
NSEX	CANN	0.702	0.021	0.099	0.6885	0.0226	0.099	0.0135	-0.0016	0
NSEX	FSEX	0.592	0.016	0.099	0.5917	0.0158	0.099	0.0003	0.0002	0
NSEX	RISK	0.576	0.022	0.099	0.5762	0.0225	0.099	-0.0002	-0.0005	0
NSEX	SMOK	0.53	0.016	0.099	0.5284	0.0172	0.099	0.0016	-0.0012	0
RISK	ADHD	0.364	0.034	0.053	0.3645	0.0342	0.053	-0.0005	-0.0002	0
RISK	ALCP	0.312	0.039	0.053	0.3121	0.0387	0.053	-0.0001	0.0003	0
RISK	CANN	0.408	0.032	0.053	0.4143	0.0335	0.053	-0.0063	-0.0015	0
RISK	FSEX	0.406	0.025	0.053	0.4061	0.025	0.053	-0.0001	0	0
RISK	NSEX	0.576	0.022	0.053	0.5762	0.0225	0.053	-0.0002	-0.0005	0
RISK	SMOK	0.307	0.021	0.053	0.3145	0.023	0.053	-0.0075	-0.002	0
SMOK	ADHD	0.546	0.023	0.078	0.5493	0.0249	0.079	-0.0033	-0.0019	-0.001
SMOK	ALCP	0.505	0.03	0.078	0.4844	0.0289	0.079	0.0206	0.0011	-0.001
SMOK	CANN	0.569	0.021	0.078	0.5343	0.0242	0.079	0.0347	-0.0032	-0.001
SMOK	FSEX	0.619	0.014	0.078	0.6141	0.0144	0.079	0.0049	-0.0004	-0.001
SMOK	NSEX	0.53	0.016	0.078	0.5284	0.0172	0.079	0.0016	-0.0012	-0.001
SMOK	RISK	0.307	0.021	0.078	0.3145	0.023	0.079	-0.0075	-0.002	-0.001
Notes: Attention-deficit/hyperactivity disorder (ADHD), reverse-coded age at first sexual intercourse (FSEX), number of sexual partners (NSEX), general risk tolerance (RISK), problematic alcohol use (ALCP), lifetime smoking (SMOK), and lifetime cannabis use (CANN). Externalizing with 23andMe data. EXTminus23andMe: Externalizing without 23andMe data. genetic correlations (rg) and their standard er…
Reference
Bulik-Sullivan, B. K. et al. LD Score regression distinguishes confounding from polygenicity in genome-wide association studies. Nat. Genet. 47, 291–295 (2015).

### Sheet: ST.2
Supplementary Table 2. Confirmatory analysis of the 7 externalizing phenotypes from EXT and EXT minus 23andMe
			EXT		EXT minus 23andMe		EXT - EXT minus 23andMe
LHS	Operator	RHS	Estimate	SE	Estimate	SE	Estimate	SE
F1	"=~"	ADHD	0.597797	0.0361461	0.595159	0.0377959	0.00263802	-0.00164983
F1	"=~"	ALCP	0.504445	0.0308631	0.502026	0.0307701	0.00241934	9.2979e-05
F1	"=~"	FSEX	0.80377	0.021441	0.798238	0.0224162	0.00553204	-0.000975226
F1	"=~"	NSEX	0.78598	0.0197376	0.791364	0.0204635	-0.00538313	-0.000725976
F1	"=~"	RISK	0.542586	0.0277022	0.557129	0.0285139	-0.0145421	-0.000811692
F1	"=~"	CANN	0.765272	0.0313468	0.746281	0.0335301	0.0189909	-0.00218329
F1	"=~"	SMOK	0.718638	0.0183182	0.718839	0.0198299	-0.00020153	-0.00151173
F1	"~~"	F1	1		1		0	0
ADHD	"~~"	ADHD	0.642639	0.0595297	0.645785	0.0603513	-0.00314636	-0.000821619
ALCP	"~~"	ALCP	0.745532	0.0674804	0.747968	0.0673969	-0.00243593	8.3442e-05
ALCP	"~~"	SMOK	0.136232	0.0251525	0.128826	0.02695	0.00740593	-0.00179751
FSEX	"~~"	FSEX	0.353955	0.0235898	0.362817	0.0247804	-0.00886219	-0.00119053
FSEX	"~~"	CANN	-0.370062	0.0230316	-0.386254	0.0251762	0.0161913	-0.00214463
NSEX	"~~"	NSEX	0.382235	0.0249215	0.373744	0.0255537	0.0084911	-0.000632258
RISK	"~~"	RISK	0.7056	0.0351173	0.689607	0.0356713	0.0159928	-0.000553958
CANN	"~~"	CANN	0.414359	0.0464006	0.443066	0.0479622	-0.0287062	-0.0015616
SMOK	"~~"	SMOK	0.483559	0.0236195	0.48327	0.0261869	0.00028931	-0.00256745
Notes: F1: Latent Factor; Results were derived from a confirmatory factor analysis of the genetic covariance matrix using weighted least squares estimation implemented in Genomic SEM (Grotzinger et al., 2019). Operator refers to Genomic SEM syntax, while LHS and RHS refer to the parameter equation's left- and right-hand sides. For additional methodological details see Grotzinger et al., 2019. EXT…
EXT						EXT minus 23andMe						EXT - EXT minus 23andMe
Model fit statistics						Model fit statistics						Model fit statistics
χ2	df	P value	AIC	CFI	SRMR	χ2	df	P value	AIC	CFI	SRMR	χ2	df	P value	AIC	CFI	SRMR
390.234	12	4.42e-76	422.234	0.957	0.079	325.472	12	2.07e-62	357.472	0.955	0.077	64.7623	0	-2.07214e-62	64.762	0.002	0.002
Notes: EXT: Externalizing; Results were derived from a confirmatory factor analysis of the genetic covariance matrix using weighted least squares estimation implemented in Genomic SEM (Grotzinger et al., 2019). χ2 is an "index of the exact fit of an SEM" (see Grotzinger et al., 2019), i.e., a test statistic with df degrees of freedom and corresponding one-sided P value (not corrected for multiple…
Reference
Grotzinger, A. D. et al. Genomic structural equation modelling provides insights into the multivariate genetic architecture of complex traits. Nat. Hum. Behav. 3, 513–525 (2019).

### Sheet: ST.3
Supplementary Table 3. Comparison of MAGMA gene-property analysis of enrichment in different tissues between EXT/EXT minus 23andMe
	EXT					EXT minus 23andMe
Tissue name	Beta	Beta.Std	SE	P value	Bonferroni	Beta	Beta.Std	SE	P value	Bonferroni
Adipose_Subcutaneous	-0.09	-0.179	0.016	1	NO	-0.079	-0.158	0.014	1	NO
Adipose_Visceral_Omentum	-0.123	-0.237	0.016	1	NO	-0.103	-0.2	0.015	1	NO
Adrenal_Gland	-0.027	-0.052	0.015	0.968	NO	-0.021	-0.041	0.014	0.941	NO
Artery_Aorta	-0.053	-0.107	0.015	1	NO	-0.029	-0.058	0.014	0.982	NO
Artery_Coronary	-0.092	-0.182	0.017	1	NO	-0.065	-0.128	0.016	1	NO
Artery_Tibial	-0.037	-0.076	0.014	0.995	NO	-0.014	-0.029	0.013	0.852	NO
Bladder	-0.092	-0.178	0.019	1	NO	-0.072	-0.14	0.018	1	NO
Brain_Amygdala	0.074	0.126	0.011	4.26e-11	YES	0.057	0.096	0.01	3.49e-08	YES
Brain_Anterior_cingulate_cortex_BA24	0.084	0.147	0.011	9.94e-16	YES	0.063	0.111	0.01	2.92e-11	YES
Brain_Caudate_basal_ganglia	0.071	0.122	0.012	2.98e-10	YES	0.057	0.098	0.011	3.31e-08	YES
Brain_Cerebellar_Hemisphere	0.086	0.172	0.009	1.1e-22	YES	0.07	0.141	0.008	1.81e-18	YES
Brain_Cerebellum	0.088	0.175	0.009	1.54e-22	YES	0.072	0.142	0.008	4.5e-18	YES
Brain_Cortex	0.091	0.165	0.01	1.3e-18	YES	0.068	0.123	0.01	6.59e-13	YES
Brain_Frontal_Cortex_BA9	0.089	0.164	0.01	2.66e-19	YES	0.068	0.125	0.009	6.42e-14	YES
Brain_Hippocampus	0.076	0.128	0.012	3.3e-11	YES	0.061	0.103	0.011	5.94e-09	YES
Brain_Hypothalamus	0.081	0.139	0.012	3.63e-12	YES	0.063	0.107	0.011	3.81e-09	YES
Brain_Nucleus_accumbens_basal_ganglia	0.076	0.132	0.011	2.92e-12	YES	0.059	0.102	0.01	2.7e-09	YES
Brain_Putamen_basal_ganglia	0.066	0.112	0.012	5.6e-09	YES	0.053	0.09	0.011	3.31e-07	YES
Brain_Spinal_cord_cervical_c-1	0.042	0.074	0.013	0.000466	YES	0.036	0.064	0.012	0.000913	YES
Brain_Substantia_nigra	0.054	0.093	0.013	7.81e-06	YES	0.044	0.075	0.011	6.56e-05	YES
Breast_Mammary_Tissue	-0.121	-0.232	0.018	1	NO	-0.109	-0.208	0.017	1	NO
Cells_Cultured_fibroblasts	-0.001	-0.002	0.009	0.532	NO	0.006	0.013	0.009	0.239	NO
Cells_EBV-transformed_lymphocytes	0.012	0.026	0.007	0.0474	NO	0.005	0.012	0.007	0.206	NO
Cervix_Ectocervix	-0.033	-0.064	0.018	0.969	NO	-0.024	-0.047	0.016	0.931	NO
Cervix_Endocervix	-0.039	-0.076	0.017	0.989	NO	-0.028	-0.056	0.015	0.966	NO
Colon_Sigmoid	-0.016	-0.031	0.018	0.81	NO	0.006	0.011	0.017	0.369	NO
Colon_Transverse	-0.06	-0.11	0.017	1	NO	-0.049	-0.09	0.015	0.999	NO
Esophagus_Gastroesophageal_Junction	-0.056	-0.109	0.019	0.999	NO	-0.032	-0.063	0.017	0.97	NO
Esophagus_Mucosa	-0.039	-0.074	0.011	1	NO	-0.029	-0.056	0.01	0.998	NO
Esophagus_Muscularis	-0.056	-0.109	0.018	0.999	NO	-0.04	-0.078	0.017	0.992	NO
Fallopian_Tube	-0.078	-0.151	0.017	1	NO	-0.045	-0.087	0.016	0.998	NO
Heart_Atrial_Appendage	-0.058	-0.105	0.014	1	NO	-0.047	-0.085	0.013	1	NO
Heart_Left_Ventricle	-0.047	-0.077	0.013	1	NO	-0.042	-0.069	0.012	1	NO
Kidney_Cortex	-0.064	-0.112	0.013	1	NO	-0.048	-0.084	0.012	1	NO
Kidney_Medulla	-0.074	-0.136	0.013	1	NO	-0.055	-0.102	0.012	1	NO
Liver	-0.031	-0.055	0.009	1	NO	-0.022	-0.04	0.008	0.996	NO
Lung	-0.083	-0.16	0.013	1	NO	-0.073	-0.14	0.012	1	NO
Minor_Salivary_Gland	-0.061	-0.112	0.014	1	NO	-0.059	-0.108	0.013	1	NO
Muscle_Skeletal	-0.01	-0.018	0.01	0.828	NO	-0.003	-0.005	0.009	0.623	NO
Nerve_Tibial	-0.042	-0.084	0.015	0.998	NO	-0.032	-0.063	0.013	0.991	NO
Ovary	-0.019	-0.038	0.014	0.909	NO	-0.005	-0.01	0.013	0.645	NO
Pancreas	-0.016	-0.026	0.012	0.905	NO	-0.019	-0.031	0.011	0.953	NO
Pituitary	0.059	0.11	0.013	2.8e-06	YES	0.037	0.069	0.012	0.000959	YES
Prostate	-0.067	-0.126	0.017	1	NO	-0.063	-0.119	0.016	1	NO
Skin_Not_Sun_Exposed_Suprapubic	-0.027	-0.052	0.011	0.992	NO	-0.017	-0.032	0.01	0.949	NO
Skin_Sun_Exposed_Lower_leg	-0.029	-0.056	0.011	0.995	NO	-0.019	-0.036	0.01	0.965	NO
Small_Intestine_Terminal_Ileum	-0.063	-0.116	0.014	1	NO	-0.059	-0.108	0.013	1	NO
Spleen	-0.046	-0.091	0.011	1	NO	-0.048	-0.094	0.01	1	NO
Stomach	-0.067	-0.121	0.017	1	NO	-0.067	-0.122	0.016	1	NO
Testis	0.002	0.003	0.008	0.41	NO	0.003	0.005	0.007	0.345	NO
Thyroid	-0.064	-0.126	0.014	1	NO	-0.053	-0.104	0.013	1	NO
Uterus	-0.032	-0.066	0.016	0.98	NO	-0.013	-0.027	0.015	0.818	NO
Vagina	-0.061	-0.115	0.016	1	NO	-0.045	-0.085	0.015	0.999	NO
Whole_Blood	-0.009	-0.017	0.008	0.872	NO	-0.015	-0.026	0.007	0.974	NO
Notes: multi-marker analysis of genomic annotation (MAGMA) v1.6. Beta and Beta.Std is the non-standardized and semi-standardized regression coefficient from generalized linear regression described in ([de Leeuw et al., 2015). SE is the standard error of the non-standardized regression coefficient. P value is derived with a one-tailed Z-tests of Beta divided by SE (not adjusted for multiple testin…
References
de Leeuw CA, Mooij JM, Heskes T, Posthuma D (2015) MAGMA: Generalized Gene-Set Analysis of GWAS Data. PLOS Computational Biology 11(4): e1004219.

### Sheet: ST.4
Supplementary Table 4. Comparison of MAGMA gene-property analysis of enrichment in brain tissues across 11 developmental stages (BrainSpan) between EXT/EXT minus 23andMe
	EXT					EXT minus 23andMe
Tissue name	Beta	Beta.Std	SE	P value	Bonferroni	Beta	Beta.Std	SE	P value	Bonferroni
Early prenatal	0.057	0.085	0.015	5.01e-05	YES	0.05	0.075	0.014	0.000117	YES
Early mid-prenatal	0.08	0.12	0.017	8.22e-07	YES	0.068	0.101	0.015	6.38e-06	YES
Late mid-prenatal	0.096	0.142	0.021	1.98e-06	YES	0.083	0.122	0.019	8.76e-06	YES
Late prenatal	-0.12	-0.164	0.024	1	NO	-0.113	-0.154	0.022	1	NO
Early infancy	-0.149	-0.21	0.043	1	NO	-0.123	-0.174	0.04	0.999	NO
Late infancy	0.059	0.085	0.031	0.0286	NO	0.069	0.101	0.028	0.00768	NO
Early childhood	-0.133	-0.185	0.021	1	NO	-0.125	-0.174	0.02	1	NO
Late childhood	-0.061	-0.089	0.028	0.985	NO	-0.052	-0.076	0.026	0.977	NO
Adolescence	-0.069	-0.097	0.03	0.988	NO	-0.066	-0.093	0.028	0.991	NO
Young adulthood	-0.009	-0.012	0.028	0.623	NO	-0.005	-0.007	0.026	0.576	NO
Middle adulthood	-0.053	-0.078	0.024	0.987	NO	-0.032	-0.047	0.022	0.927	NO
Notes: multi-marker analysis of genomic annotation (MAGMA) v1.6. Beta and Beta.Std is the non-standardized and semi-standardized regression coefficient from generalized linear regression described in (de Leeuw et al., 2015). SE is the standard error of the non-standardized regression coefficient. P value is derived with a one-tailed Z-tests of Beta divided by SE (not adjusted for multiple testing…
References
de Leeuw CA, Mooij JM, Heskes T, Posthuma D (2015) MAGMA: Generalized Gene-Set Analysis of GWAS Data. PLOS Computational Biology 11(4): e1004219.

### Sheet: ST.5
Supplementary Table 5. Comparison of genetic correlations between EXT/EXT minus 23andMe and 79 external phenotypes.
	EXT				EXT minus 23andMe
Phenotype	rg	SE	CI (low)	CI (high)	rg	SE	CI (low)	CI (high)
Age at first facial hair (male)	0.033	0.024	-0.01404	0.08004	0.0320981	0.0238987	-0.0147434	0.0789395
Age at menarche	-0.01	0.021	-0.05116	0.03116	-0.0134872	0.0214451	-0.0555195	0.0285452
Age at menopause	-0.219	0.024	-0.26604	-0.17196	-0.219995	0.0231424	-0.265354	-0.174636
Age of smoking initiation (GSCAN)	-0.646	0.026	-0.69696	-0.59504	-0.638249	0.0299018	-0.696856	-0.579641
Agreeableness (GPC)	-0.793	0.638	-2.04348	0.45748	-0.815023	0.186507	-1.18058	-0.44947
Alzheimer's disease	0.174	0.049	0.07796	0.27004	0.166636	0.038004	0.0921477	0.241124
Anorexia (PGC)	0.016	0.032	-0.04672	0.07872	0.0204698	0.0321072	-0.0424602	0.0833999
Antisocial behavior	0.647	0.166	0.32164	0.97236	0.656044	0.0922854	0.475165	0.836923
Anxiety Disorder Case-Control (PGC-ANGST)	0.346	0.098	0.15392	0.53808	0.34402	0.0941736	0.15944	0.5286
Anxiety Disorder FactorScore (PGC-ANGST)	0.231	0.086	0.06244	0.39956	0.217293	0.07957	0.0613358	0.37325
Asthma	0.15	0.022	0.10688	0.19312	0.156727	0.0211628	0.115247	0.198206
Autism (iPsych & PGC)	0.157	0.041	0.07664	0.23736	0.172797	0.0394693	0.0954369	0.250157
Automobile speeding propensity	0.261	0.024	0.21396	0.30804	0.271517	0.0268832	0.218826	0.324208
Back pain	0.347	0.027	0.29408	0.39992	0.350188	0.0278043	0.295692	0.404684
Bipolar disorder (PGC)	0.241	0.024	0.19396	0.28804	0.255147	0.025278	0.205602	0.304692
Blood pressure	0.069	0.018	0.03372	0.10428	0.0617326	0.0187214	0.0250386	0.0984266
Body mass index (BMI)	0.239	0.017	0.20568	0.27232	0.243993	0.0180017	0.208709	0.279276
Cancer (diagnosed by doctor)	0.177	0.047	0.08488	0.26912	0.177042	0.0439649	0.0908705	0.263213
Carbohydrates (diet)	-0.414	0.03	-0.4728	-0.3552	-0.408687	0.0306565	-0.468774	-0.3486
Childhood intelligence	-0.277	0.057	-0.38872	-0.16528	-0.272723	0.0572523	-0.384938	-0.160508
Chronic kidney disease	-0.155	0.063	-0.27848	-0.03152	-0.148565	0.0555004	-0.257346	-0.0397844
Chronotype	-0.063	0.02	-0.1022	-0.0238	-0.064033	0.0207437	-0.104691	-0.0233753
Cigarettes per day (GSCAN)	0.329	0.027	0.27608	0.38192	0.323285	0.0271289	0.270112	0.376457
Conscientiousness (GPC)	-0.381	0.112	-0.60052	-0.16148	-0.400292	0.0954071	-0.58729	-0.213294
Coronary artery disease	0.215	0.018	0.17972	0.25028	0.212742	0.0183825	0.176712	0.248772
Depression (Howard)	0.374	0.025	0.325	0.423	0.370653	0.0276618	0.316436	0.42487
Drinks per week (GSCAN)	0.487	0.018	0.45172	0.52228	0.482345	0.0223882	0.438464	0.526226
Educational attainment (Lee, 2018)	-0.336	0.016	-0.36736	-0.30464	-0.33841	0.0169778	-0.371686	-0.305133
Extraversion (GPC)	0.319	0.047	0.22688	0.41112	0.327203	0.0481397	0.232849	0.421557
Family relationship satisfaction	-0.234	0.031	-0.29476	-0.17324	-0.257372	0.0322995	-0.320679	-0.194065
Fat (diet)	0.053	0.04	-0.0254	0.1314	0.0492276	0.0395762	-0.0283418	0.126797
Fathers age at death	-0.384	0.037	-0.45652	-0.31148	-0.385386	0.035118	-0.454217	-0.316555
Friendships satisfaction	-0.001	0.032	-0.06372	0.06172	-0.0170041	0.0324736	-0.0806522	0.0466441
HDL	-0.091	0.026	-0.14196	-0.04004	-0.092989	0.0263802	-0.144694	-0.0412837
Headache	0.084	0.026	0.03304	0.13496	0.0850806	0.0268237	0.0325062	0.137655
Heart rate	-0.026	0.018	-0.06128	0.00928	-0.0271292	0.018565	-0.0635165	0.00925815
Height (Yengo, 2018)	-0.03	0.013	-0.05548	-0.00452	-0.0309857	0.0143792	-0.0591689	-0.00280242
Hip pain	0.38	0.032	0.31728	0.44272	0.380278	0.0344918	0.312674	0.447882
Household income (Hill, 2016)	-0.296	0.034	-0.36264	-0.22936	-0.299904	0.0341962	-0.366929	-0.232879
Infant birth weight	-0.012	0.02	-0.0512	0.0272	-0.011771	0.0211325	-0.0531907	0.0296487
Infant head circumference	-0.092	0.054	-0.19784	0.01384	-0.081465	0.0546167	-0.188514	0.0255837
Insomnia (Jansen, 2018)	0.27	0.027	0.21708	0.32292	0.265231	0.0273588	0.211608	0.318854
Intelligence (Savage, 2018)	-0.234	0.019	-0.27124	-0.19676	-0.234935	0.018977	-0.27213	-0.19774
Knee pain	0.349	0.027	0.29608	0.40192	0.351932	0.027951	0.297148	0.406716
LDL	0.025	0.032	-0.03772	0.08772	0.0212628	0.0318878	-0.0412373	0.083763
Leisure/social activities: Adult education class	-0.204	0.038	-0.27848	-0.12952	-0.202449	0.0403019	-0.28144	-0.123457
Leisure/social activities: Pub or social club	0.378	0.028	0.32312	0.43288	0.382629	0.0287213	0.326336	0.438923
Leisure/social activities: Religious group	-0.454	0.023	-0.49908	-0.40892	-0.452508	0.0247413	-0.501001	-0.404015
Leisure/social activities: Sports club or gym	-0.072	0.035	-0.1406	-0.0034	-0.057881	0.0355879	-0.127633	0.0118712
Maternal smoking around birth	0.717	0.021	0.67584	0.75816	0.710925	0.0261215	0.659726	0.762123
Mothers age at death	-0.464	0.07	-0.6012	-0.3268	-0.465417	0.0623854	-0.587692	-0.343141
Neck or shoulder pain	0.368	0.028	0.31312	0.42288	0.368243	0.0292415	0.310929	0.425556
Neuroticism (GPC)	0.124	0.056	0.01424	0.23376	0.107581	0.0550727	-0.000361637	0.215524
Openness (GPC)	0.123	0.056	0.01324	0.23276	0.124636	0.058067	0.0108246	0.238447
Own or rent accommodation lived in: Own with a mortgage	0.458	0.039	0.38156	0.53444	0.461553	0.0387015	0.385698	0.537408
Own or rent accommodation lived in: Rent - from local authority, local council, housing association	0.465	0.032	0.40228	0.52772	0.462616	0.0328591	0.398212	0.52702
Own or rent accommodation lived in: Rent - from private landlord or letting agency	0.528	0.078	0.37512	0.68088	0.52542	0.0596014	0.408602	0.642239
Own outright (by you or someone in your household)	-0.564	0.025	-0.613	-0.515	-0.561028	0.0274492	-0.614828	-0.507227
Parental lifespan (Timmers, 2019)	-0.361	0.029	-0.41784	-0.30416	-0.360996	0.02673	-0.413387	-0.308605
Parkinson's disease	-0.086	0.04	-0.1644	-0.0076	-0.0752597	0.0393946	-0.152473	0.00195381
Post-traumatic stress disorder	0.534	0.06	0.4164	0.6516	0.540321	0.0470692	0.448065	0.632576
Protein (diet)	0.095	0.037	0.02248	0.16752	0.0997339	0.0384023	0.0244655	0.175002
Psychiatric cross-disorder (PGC)	0.302	0.03	0.2432	0.3608	0.309269	0.0287786	0.252862	0.365675
Rheumatod arthritis	0.122	0.033	0.05732	0.18668	0.113544	0.0325164	0.0498119	0.177276
Schizophrenia (Pardinas, 2018)	0.28	0.021	0.23884	0.32116	0.284073	0.0215966	0.241743	0.326402
Self-employment	0.401	0.209	-0.00864	0.81064	0.393425	0.130575	0.137497	0.649352
Sleep duration (Jansen, 2018)	-0.138	0.021	-0.17916	-0.09684	-0.137509	0.0215903	-0.179826	-0.0951923
Smoking cessation (GSCAN)	0.366	0.03	0.3072	0.4248	0.367809	0.0317182	0.305642	0.429977
Stomach or abdominal pain	0.286	0.037	0.21348	0.35852	0.285783	0.0369136	0.213432	0.358133
Stress-related disorder	0.61	0.043	0.52572	0.69428	0.617606	0.0426375	0.534037	0.701176
Subjective well-being (Okbay, 2016)	-0.228	0.036	-0.29856	-0.15744	-0.234611	0.0357357	-0.304653	-0.164569
Sugar (diet)	-0.264	0.035	-0.3326	-0.1954	-0.26252	0.0348344	-0.330795	-0.194245
Suicide attempt	0.676	0.076	0.52704	0.82496	0.687666	0.0556299	0.578631	0.7967
Total cholesterol	0.046	0.027	-0.00692	0.09892	0.0427351	0.0268372	-0.00986577	0.095336
Tourette's syndrome	0.035	0.037	-0.03752	0.10752	0.0268472	0.0377372	-0.0471177	0.100812
Townsend deprivation index (Hill, 2016)	0.707	0.047	0.61488	0.79912	0.694561	0.0391865	0.617755	0.771367
Triglycerides	0.104	0.037	0.03148	0.17652	0.107025	0.035805	0.0368469	0.177203
Type 2 diabetes	0.166	0.018	0.13072	0.20128	0.16889	0.0186905	0.132257	0.205524
Waist-to-hip ratio (WHR)	0.253	0.016	0.22164	0.28436	0.259273	0.0166647	0.22661	0.291936
Notes: EXT: Externalizing with 23andMe data. EXTminus23andMe: Externalizing without 23andMe data. 95% confidence intervals (+/- 1.96 times the standard error) from LDSC regression as implemented in genomic SEM (Grotzinger et al., 2019).
References
Grotzinger, A. D. et al. Genomic structural equation modelling provides insights into the multivariate genetic architecture of complex traits. Nat. Hum. Behav. 3, 513–525 (2019).

### Sheet: ST.6
Supplementary Table 6. Polygenic prediction across externalizing-related phenotype in the Add Health and COGA studies.
		EXT								EXT minus 23andMe								Comparison of Beta
Phenotype	Sample	Beta	SE	Z	CI Beta (low)	CI Beta (high)	𝝙R2	𝝙R2 CI (low)	𝝙R2 CI (high)	Beta	SE	Z	CI Beta (low)	CI Beta (high)	𝝙R2	𝝙R2 CI (low)	𝝙R2 CI (high)	Sign concordance	Std. difference Beta	P value
ADHD diagnosis	Add Health	1.3474	0.0542	24.8598	1.24117	1.45363	0.0148	0.0026	0.0415	1.37557	0.0542825	25.3409	1.26917	1.48196	0.0162657	-0.008615	0.030895	1	0.519318	0.603539
ADHD symptoms	Add Health	1.3145	0.1399	9.396	1.0403	1.5887	0.0197	0.0087	0.0365	1.18161	0.140721	8.39682	0.905795	1.45742	0.0158152	-0.0007423	0.0269747	1	-0.947129	0.343573
Age at first sex	Add Health	-0.62	0.04	-15.5	-0.6984	-0.5416	0.0457	0.0359	0.0615	-0.57534	0.0406186	-14.1644	-0.654953	-0.495728	0.0391615	0.0251449	0.048615	1	-1.10793	0.267893
Aggression	Add Health	0.1486	0.013	11.4308	0.12312	0.17408	0.0231	0.0101	0.0402	0.130452	0.0130983	9.95945	0.104779	0.156125	0.0177553	0.00187939	0.0299197	1	-1.39074	0.164304
Alcohol use disorder	Add Health	0.1911	0.0334	5.72156	0.125636	0.256564	0.0066	-0.0011	0.0196	0.170287	0.033397	5.09886	0.104829	0.235745	0.00520452	-0.0071894	0.0132164	1	-0.623174	0.53317
Cannabis use disorder	Add Health	0.1154	0.0328	3.51829	0.051112	0.179688	0.0035	-0.0023	0.017	0.1214	0.0326566	3.71746	0.0573927	0.185407	0.00386813	-0.0088406	0.0106048	1	0.183318	0.854548
Condom use	Add Health	0.9297	0.0308	30.1851	0.869332	0.990068	0.0017	-0.0079	0.0203	0.91982	0.0308581	29.8081	0.859338	0.980301	0.00213776	-0.0147557	0.0132033	1	-0.320493	0.748595
Educational attainment	Add Health	-0.406	0.032	-12.6875	-0.46872	-0.34328	0.0303	0.0199	0.0471	-0.354635	0.0317965	-11.1533	-0.416957	-0.292314	0.0230136	0.0073412	0.0342175	1	-1.61027	0.10734
Ever convicted	Add Health	1.2947	0.0426	30.392	1.2112	1.3782	0.0139	-0.0046	0.0432	1.26646	0.0425273	29.78	1.18311	1.34982	0.0104803	-0.0126786	0.0366846	1	-0.663372	0.507092
Ever arrested	Add Health	1.36	0.0334	40.7186	1.29454	1.42546	0.0245	0.008	0.0537	1.36142	0.0334291	40.7256	1.2959	1.42694	0.0226471	0.00151618	0.0475543	1	0.0425055	0.966096
Ever incarcerated	Add Health	1.4055	0.0416	33.7861	1.32396	1.48704	0.0245	0.0052	0.0564	1.40675	0.0416528	33.7732	1.32511	1.48839	0.0224113	-0.0027621	0.0489604	1	0.0300199	0.976051
Externalizing Factor	Add Health	0.328	0.016	20.5	0.29664	0.35936	0.105	0.08344	0.12656	0.296	0.016	18.5	0.26464	0.32736	0.086	0.06444	0.10756	1	-2	0.0455003
Fired from work	Add Health	0.1174	0.0147	7.98639	0.088588	0.146212	0.0124	0.0056	0.024	0.109199	0.0147628	7.39692	0.0802641	0.138134	0.0106653	-0.0008049	0.0180022	1	-0.55669	0.577739
Household income	Add Health	-0.0352	0.00505	-6.9703	-0.045098	-0.025302	0.00974	0.00332024	0.0246741	-0.03087	0.00507	-6.08876	-0.0408072	-0.0209328	0.00744	0.00153772	0.0217731	1	-0.855731	0.392146
Lifetime smoking initiation	Add Health	1.632	0.031	52.6452	1.57124	1.69276	0.0704	0.0552	0.0907	1.50435	0.030361	49.549	1.44485	1.56386	0.0490905	0.0321414	0.0622168	1	-4.16049	3.17561e-05
Lifetime alcohol use	Add Health	1.3912	0.0645	21.569	1.26478	1.51762	0.016	0.0057	0.0451	1.3511	0.0645071	20.945	1.22467	1.47754	0.0127722	-0.0142653	0.0250209	1	-0.621603	0.534203
Lifetime cannabis use	Add Health	1.521	0.032	47.5312	1.45828	1.58372	0.0491	0.0376	0.0702	1.45173	0.0319157	45.4863	1.38917	1.51428	0.0382622	0.0212536	0.0506395	1	-2.16758	0.0301904
Lifetime other substance use	Add Health	1.4184	0.0331	42.852	1.35352	1.48328	0.0328	0.0219	0.0528	1.37507	0.0329005	41.7948	1.31058	1.43955	0.0266474	0.00957414	0.038862	1	-1.31302	0.189175
Neighborhood disadvantage	Add Health	0.139	0.16	0.86875	-0.1746	0.4526	0.0001	-0.0028	0.0111	-0.0307469	0.160475	-0.1916	-0.345277	0.283784	7.21e-06	-0.0103603	0.00359001	0	-0.67558	0.499308
Nicotine dependence	Add Health	0.2825	0.0515	5.48544	0.18156	0.38344	0.0098	0.0016	0.0267	0.233804	0.0512589	4.56124	0.133337	0.334272	0.00679077	-0.0093085	0.015186	1	-0.947767	0.343248
No. of live births	Add Health	0.0559	0.0185	3.02162	0.01964	0.09216	0.0029	-0.0085	0.0218	0.053839	0.0184875	2.91218	0.0176035	0.0900746	0.00268602	-0.0166046	0.0147139	1	-0.111441	0.911267
No. of pregnancies	Add Health	0.1728	0.0186	9.29032	0.136344	0.209256	0.0153	0.0036	0.0327	0.159939	0.0186731	8.56519	0.12334	0.196539	0.013108	-0.0035609	0.0251694	1	-0.690087	0.49014
No. of sexual partners	Add Health	2.551	0.288	8.85764	1.98652	3.11548	0.0149	0.0082	0.0256	2.58596	0.288475	8.96424	2.02055	3.15137	0.0152905	0.00473807	0.022519	1	0.1213	0.903454
Occupational prestige	Add Health	-5.2005	0.5174	-10.0512	-6.2146	-4.1864	0.0191	0.0086	0.0343	-4.69267	0.519199	-9.0383	-5.7103	-3.67504	0.0154834	0.00166277	0.02547	1	-0.979794	0.327188
Other substance use disorder	Add Health	0.4073	0.0888	4.58671	0.233252	0.581348	0.0149	0.0072	0.0448	0.417834	0.0875955	4.77004	0.246147	0.589521	0.0161205	-0.0107425	0.0251586	1	0.119439	0.904927
Personal income	Add Health	-0.04522	0.00603	-7.49917	-0.0570388	-0.0334012	0.01001	-0.0047205	0.0277533	-0.04227	0.00605	-6.98678	-0.054128	-0.030412	0.00871	-0.00513429	0.0277956	1	-0.488411	0.625259
Rule Breaking	Add Health	0.0766	0.0098	7.81633	0.057392	0.095808	0.0115	0.0024	0.0248	0.0700701	0.00980556	7.14595	0.0508512	0.089289	0.00962941	-0.0038223	0.0184846	1	-0.666128	0.505329
Sexually transmitted infection	Add Health	1.1716	0.0366	32.0109	1.09986	1.24334	0.006	-0.0097	0.0348	1.17209	0.0367394	31.9028	1.10008	1.2441	0.00548193	-0.018141	0.0270063	1	0.0133524	0.989347
Times arrested	Add Health	0.278	0.0306	9.08497	0.218024	0.337976	0.0154	0.0068	0.0276	0.278797	0.0306375	9.09988	0.218748	0.338847	0.0153974	0.00384748	0.0241421	1	0.0260403	0.979225
ADHD symptoms	COGA	0.664	0.0799	8.31039	0.507396	0.820604	0.0177	0.0104	0.0276	0.64343	0.08023	8.01982	0.486179	0.800681	0.01654	0.00928677	0.0259207	1	-0.256916	0.797243
Age at first sex	COGA	-0.4922	0.0363	-13.5592	-0.563348	-0.421052	0.0287	0.0209	0.0372	-0.46348	0.03644	-12.719	-0.534902	-0.392058	0.02527	0.018041	0.033556	1	-0.789662	0.429725
Aggression	COGA	2.5198	0.4437	5.67906	1.65015	3.38945	0.0199	0.0086	0.0382	2.63158	0.44429	5.92311	1.76077	3.50239	0.02175	0.00944773	0.0404711	1	0.25176	0.801227
Alcohol use disorder	COGA	0.5777	0.0449	12.8664	0.489696	0.665704	0.0228	0.0158	0.0311	0.53767	0.045	11.9482	0.44947	0.62587	0.01974	0.0137094	0.0270332	1	-0.890545	0.373173
Cannabis use disorder	COGA	0.3621	0.0475	7.62316	0.269	0.4552	0.0117	0.006	0.0188	0.32939	0.04743	6.94476	0.236427	0.422353	0.00966	0.00487845	0.0167422	1	-0.689139	0.490736
CD/ASPD symptoms	COGA	0.305	0.0221	13.8009	0.261684	0.348316	0.0252	0.0189	0.0326	0.2975	0.02217	13.419	0.254047	0.340953	0.02388	0.0174604	0.0310025	1	-0.33883	0.734738
Educational attainment	COGA	-0.2887	0.0271	-10.6531	-0.341816	-0.235584	0.0164	0.0108	0.0236	-0.2581	0.02711	-9.52047	-0.311236	-0.204964	0.01307	0.00821773	0.0191742	1	-1.12894	0.258922
Employed full-time	COGA	0.9349	0.0337	27.7418	0.868848	1.00095	0.0012	0	0.0048	0.94833	0.03376	28.0903	0.88216	1.0145	0.00075	3.09e-06	0.00402475	1	0.398162	0.690511
Ever convicted	COGA	1.639	0.0794	20.6423	1.48338	1.79462	0.0458	0.0222	0.0808	1.65177	0.07911	20.8794	1.49671	1.80683	0.04623	0.0224045	0.0828368	1	0.161125	0.871995
Ever arrested	COGA	1.472	0.0362	40.663	1.40105	1.54295	0.0311	0.0209	0.0432	1.45647	0.03625	40.1785	1.38542	1.52752	0.02909	0.0196516	0.0406059	1	-0.428709	0.668135
Ever incarcerated	COGA	1.4987	0.055	27.2491	1.3909	1.6065	0.031	0.0176	0.0477	1.4509	0.05472	26.515	1.34365	1.55815	0.02618	0.0141585	0.0422073	1	-0.871309	0.383586
Externalizing Factor	COGA	0.304	0.016	19	0.27264	0.33536	0.089	0.05372	0.12428	0.289	0.015	19.2667	0.2596	0.3184	0.084	0.0487	0.11928	1	-0.967742	0.333173
Household income	COGA	-0.04054	0.00535	-7.57757	-0.051026	-0.030054	0.00898	0.00485062	0.0145069	-0.039177	0.005354	-7.31733	-0.0496708	-0.0286832	0.00897657	0.00475897	0.0143231	1	-0.254671	0.798977
Lifetime smoking initiation	COGA	1.7016	0.0328	51.878	1.63731	1.76589	0.0586	0.0447	0.0732	1.56789	0.03246	48.3022	1.50427	1.63151	0.04237	0.0305908	0.0552753	1	-4.09776	4.17162e-05
Lifetime alcohol use	COGA	1.32	0.0875	15.0857	1.1485	1.4915	0.0109	0.0022	0.0253	1.32933	0.08832	15.0513	1.15622	1.50244	0.01248	0.00304863	0.0282382	1	0.106131	0.915478
Lifetime cannabis use	COGA	1.4656	0.0337	43.4896	1.39955	1.53165	0.0283	0.0188	0.0402	1.40956	0.03359	41.9637	1.34372	1.4754	0.02283	0.0145759	0.0328307	1	-1.66563	0.0957879
Lifetime opioid use	COGA	1.5412	0.036	42.8111	1.47064	1.61176	0.037	0.0245	0.0513	1.49057	0.03588	41.5432	1.42025	1.56089	0.0313	0.0205061	0.0436522	1	-1.40874	0.158913
Lifetime other substance use	COGA	1.5476	0.0314	49.2866	1.48606	1.60914	0.0395	0.0287	0.0513	1.48815	0.03129	47.5599	1.42682	1.54948	0.03271	0.0227347	0.043987	1	-1.89663	0.0578762
Nicotine dependence	COGA	0.3289	0.0487	6.75359	0.233448	0.424352	0.0117	0.0054	0.0195	0.27583	0.04845	5.69309	0.180868	0.370792	0.00841	0.00344026	0.0153535	1	-1.09254	0.274597
No. of pregnancies	COGA	0.0151	0.0438	0.344749	-0.070748	0.100948	0.0037	0.0012	0.0076	0.01596	0.04388	0.363719	-0.0700448	0.101965	0.0033	0.00093806	0.0067622	1	0.0196168	0.984349
No. of sexual partners	COGA	3.6637	0.4421	8.28704	2.79718	4.53022	0.0106	0.006	0.0167	3.82007	0.44346	8.61424	2.95089	4.68925	0.01145	0.0067357	0.0178327	1	0.353155	0.723972
Opioid use disorder	COGA	0.492	0.0929	5.29602	0.309916	0.674084	0.0171	0.0072	0.0319	0.56397	0.09226	6.11283	0.38314	0.7448	0.02253	0.0100305	0.0396958	1	0.777382	0.436934
Other substance use disorder	COGA	0.4851	0.0808	6.00371	0.326732	0.643468	0.0116	0.0046	0.0217	0.51495	0.08016	6.42403	0.357836	0.672064	0.01334	0.00584461	0.0233682	1	0.3709	0.710712
Rule Breaking	COGA	3.2161	0.4466	7.2013	2.34076	4.09144	0.0313	0.0167	0.051	3.15486	0.448	7.0421	2.27678	4.03294	0.03019	0.0159438	0.048711	1	-0.13691	0.891102
Sexually transmitted infection	COGA	1.2351	0.0948	13.0285	1.04929	1.42091	0.0091	0.0001	0.0317	1.13935	0.09425	12.0886	0.95462	1.32408	0.00357	-7.1e-05	0.0231622	1	-1.01296	0.311079
Times arrested	COGA	0.242	0.0437	5.53776	0.156348	0.327652	0.0045	0.0019	0.0083	0.23856	0.04378	5.44906	0.152751	0.324369	0.00435	0.00161952	0.00821292	1	-0.0786465	0.937314
Notes: EXT: Externalizing with 23andMe data. EXTminus23andMe: Externalizing without 23andMe data. The data for EXT was extracted from the original study. PGS were generated using PRS-CS (version 20 October 2019; default Bayesian gamma-gamma prior of 1 and .5, and 1,000 Monte Carlo iterations with 500 burn-in iterations; Ge et al., 2019). We evaluated the incremental r2/pseudo-r2 (∆r2) attained by…
Reference
Ge, T., Chen, C.-Y., Ni, Y., Feng, Y.-C. A. & Smoller, J. W. Polygenic prediction via Bayesian regression and continuous shrinkage priors. Nat. Commun. 10, 1776 (2019).
